# A pan-cancer atlas of transcriptional dependence on DNA methylation and copy number aberrations

**DOI:** 10.1101/2020.05.04.076901

**Authors:** Christian Fougner, Elen K. Höglander, Tonje G. Lien, Therese Sørlie, Silje Nord, Ole Christian Lingjærde

## Abstract

Cancer transcriptomes are shaped by genetic and epigenetic features, such as DNA methylation and copy number aberrations. Knowledge of the relationships between gene expression and such features is fundamental to understanding the basis of tumor phenotypes. Here, we present a pan-cancer atlas of transcriptional dependence on DNA methylation and copy number aberrations (PANORAMA). Our analyses suggest that copy number alterations are a central driver of inter-tumor heterogeneity, while the majority of expression-methylation associations found in cancer are a reflection of cell-of-origin and normal cell admixture. The atlas is made available through an online tool at https://pancancer.app.
