## Supplementary Data 1 for "A pan-cancer atlas of transcriptional dependence on DNA methylation and copy number aberrations"

### Sheet: Data
Principal component	BLCA	BRCA	COAD	HNSC	KIRC	LAML	LGG	LIHC	LUAD	PAAD	PRAD	SARC	SKCM	STAD	THCA	THYM	UCEC	CESC	ESCA	KIRP	LUSC	PCPG	TGCT	All
PC1	0.41394	0.37959	0.38418	0.41414	0.31651	0.432815	0.455785	0.442895	0.38953	0.37092	0.42236	0.37565	0.436905	0.4136	0.296225	0.54843	0.39711	0.392075	0.414595	0.384195	0.431925	0.37609	0.806085	0.4136
PC2	0.58962	0.5551	0.550195	0.57867	0.4807	0.61089	0.605275	0.61067	0.564005	0.54362	0.602675	0.53662	0.60662	0.5832	0.460025	0.702355	0.57728	0.563415	0.597315	0.56308	0.59982	0.506355	0.88158	0.57867
PC3	0.6821	0.64953	0.64409	0.66691	0.58054	0.71388	0.689565	0.69371	0.658295	0.644725	0.70276	0.630785	0.69782	0.674605	0.5678	0.778335	0.67498	0.65852	0.690675	0.668855	0.6924	0.58971	0.91798	0.674605
PC4	0.74185	0.71375	0.70907	0.72693	0.65258	0.78243	0.74719	0.74802	0.72032	0.71207	0.76655	0.69563	0.75551	0.73202	0.64625	0.82596	0.74032	0.72128	0.7519	0.73865	0.75169	0.65272	0.93897	0.73865
PC5	0.78478	0.759895	0.756435	0.769325	0.707945	0.83051	0.78951	0.7873	0.764865	0.76182	0.80961	0.743855	0.796475	0.774535	0.707255	0.859665	0.787755	0.768385	0.79573	0.78913	0.79413	0.70242	0.952	0.78478
PC6	0.81711	0.79439	0.79343	0.802195	0.75233	0.865115	0.82209	0.81763	0.7985	0.800195	0.84172	0.780805	0.827635	0.80676	0.75491	0.884945	0.82317	0.803145	0.828475	0.82717	0.82635	0.74307	0.96069	0.81711
PC7	0.84316	0.823235	0.8236	0.82912	0.788685	0.89265	0.84865	0.84208	0.8256	0.83076	0.86712	0.81162	0.85267	0.832805	0.79306	0.90498	0.850905	0.83223	0.854255	0.85662	0.852275	0.778495	0.96705	0.84208
PC8	0.86498	0.84597	0.84823	0.85112	0.81759	0.91241	0.86955	0.86167	0.84741	0.85554	0.8867	0.83715	0.87233	0.85393	0.82462	0.92039	0.87273	0.85559	0.87556	0.87978	0.87286	0.80876	0.97209	0.86167
PC9	0.88314	0.8653	0.86861	0.86998	0.84233	0.92891	0.88798	0.87924	0.86598	0.87598	0.90237	0.85808	0.88879	0.8721	0.8505	0.93312	0.89092	0.87573	0.89296	0.89856	0.8902	0.83425	0.97611	0.87924
PC10	0.89792	0.88148	0.88557	0.88529	0.86352	0.94165	0.90275	0.89339	0.88137	0.89282	0.91533	0.87597	0.90261	0.88683	0.87174	0.94342	0.90551	0.89152	0.90709	0.91331	0.90402	0.85539	0.97932	0.89339
