## Supplementary Data 2 for "A pan-cancer atlas of transcriptional dependence on DNA methylation and copy number aberrations"

### Sheet: Legend
Column	Description
Model	Model used. f() and g() represent non-linear terms. 5 MethSigs are used for modeling E-M and E-CM relationships. E = Expression, M = Methylation, C = Copy number.
TumorTypes	23 tumor types used for modeling (see Methods)
Sheet	Description
[Methylation/CNA/Combined]_AIC	Values represent the number of genes for which the given model yields the the lowest AIC, or an AIC within 3 points of the lowest AIC
[Methylation/CNA/Combined]_RsqAdj	Mean adjusted Rsquare for the given model for the given tumor type

### Sheet: Methylation_AIC
Model	BLCA	BRCA	CESC	COAD	ESCA	HNSC	KIRC	KIRP	LAML	LGG	LIHC	LUAD	LUSC	PAAD	PCPG	PRAD	SARC	SKCM	STAD	TGCT	THCA	THYM	UCEC
logE=f(M)	13563	13611	13465	13410	13160	13670	13360	13337	11591	13558	13350	13592	13680	12693	13012	13580	13477	13538	13583	12933	13429	11988	12735
logE=f(logM)	13133	13363	13219	13059	12558	13510	13042	12883	11120	13216	12877	13372	13384	12111	12367	13048	12928	13202	13179	10570	13129	10452	12485
logE=M	7325	5944	8143	8441	6941	7648	5700	5393	7097	5487	7279	6968	6380	3006	6460	6443	6241	9107	6351	4909	8036	4129	7553
logE=logM	5271	4582	6580	6184	5285	5693	4866	4410	6190	3837	5567	5272	4587	2271	5264	4503	5119	7137	4759	2132	6491	2856	6032

### Sheet: CNA_AIC
Model	BLCA	BRCA	CESC	COAD	ESCA	HNSC	KIRC	KIRP	LAML	LGG	LIHC	LUAD	LUSC	PAAD	PCPG	PRAD	SARC	SKCM	STAD	TGCT	THCA	THYM	UCEC
logE=g(logC)	13633	13649	13588	13465	13521	13733	13536	13468	12453	13596	13425	13627	13730	13526	13356	13596	13611	13578	13635	13776	13448	13292	12755
logE=g(C)	13039	13177	13083	13059	12294	13271	13505	13435	12439	13581	13073	13166	12505	13282	13320	13570	12574	13180	13215	13518	13447	13042	12598
logE=logC	13357	13256	13193	13057	12245	13528	12899	12750	11442	13214	13042	13464	13172	11627	12516	13463	12599	13437	13395	12359	13342	10990	12274
logE=C	9285	9001	9128	10459	8069	10011	11990	11263	11069	12022	10032	9404	8393	9505	10796	12518	8284	9719	10020	10644	13290	10390	9422

### Sheet: Combined_AIC
Model	BLCA	BRCA	CESC	COAD	ESCA	HNSC	KIRC	KIRP	LAML	LGG	LIHC	LUAD	LUSC	PAAD	PCPG	PRAD	SARC	SKCM	STAD	TGCT	THCA	THYM	UCEC
logE=f(M)+g(logC)	13492	13570	13410	13353	12806	13627	13254	13250	11395	13530	13294	13559	13615	12156	12913	13566	13310	13499	13530	12628	13428	11542	12725
logE=f(logM)+g(logC)	12818	13108	13014	12845	11871	13314	12874	12665	10861	13088	12606	13150	13109	11427	12166	12832	12515	13007	12829	10012	13083	9948	12367
logE=f(M)+g(C)	11889	12203	12137	12611	10595	12458	13090	12991	11305	13468	12438	12237	11286	11435	12678	13469	11221	12514	12331	12023	13428	11327	12132
logE=f(logM)+g(C)	10685	11328	11274	11762	9365	11611	12680	12129	10736	12913	11368	11331	10015	10555	11770	12621	9714	11453	10930	8988	13071	9676	11481
logE=f(M)+logC	12594	12564	12293	12412	10737	12929	11722	11860	10199	12663	12332	12845	12239	9836	11525	12983	11389	12955	12665	10942	12936	9369	11911
logE=f(logM)+logC	11517	11482	11542	11535	9660	12174	11199	10821	9608	11531	11146	11932	11132	8934	10568	11555	10086	12087	11351	8262	12113	7882	11147
logE=f(M)+C	7704	7425	7548	9097	6402	8394	10461	9803	9779	10954	8544	7793	6823	7297	9502	11323	6807	8351	8193	8735	12776	8853	7932
logE=f(logM)+C	6444	6324	6749	7995	5395	7437	9870	8681	9194	9704	7384	6714	5742	6433	8497	9745	5750	7245	6833	6301	11913	7371	7058
logE=M+g(logC)	5751	4625	7041	7624	6083	6433	5019	4614	6786	4692	6202	5876	5542	2495	6298	5356	5164	8080	5318	4345	7545	3949	6525
logE=logM+g(logC)	4089	3397	5534	5701	4382	4609	4226	3745	5854	3425	4640	4319	3932	1865	5086	3573	4207	6216	3712	1843	6046	2729	5065
logE=M+g(C)	3375	2385	4500	5581	4126	3875	4625	4014	6647	4198	4211	3401	2899	2021	5575	4592	3184	5128	3452	3731	7451	3785	4211
logE=logM+g(C)	2150	1670	3257	3907	2648	2517	3836	3190	5731	2915	2987	2231	1879	1519	4395	2967	2535	3639	2136	1548	5930	2575	2940
logE=M+logC	3839	2311	4961	5637	4603	4212	3544	3302	5924	2869	4103	3847	3443	1828	5120	3343	3477	5829	3617	3535	4818	3145	4370
logE=logM+logC	2527	1684	3803	4039	3153	2810	2936	2620	5065	1955	2923	2676	2274	1330	4036	2102	2717	4243	2397	1479	3864	2123	3239
logE=M+C	1895	1199	2382	3333	2451	2152	2979	2471	5628	2314	2340	1726	1528	1306	3821	2591	1927	2872	1998	2527	4541	2871	2044
logE=logM+C	1167	776	1685	2233	1422	1324	2375	1972	4802	1566	1620	1077	1004	940	2943	1610	1531	1997	1233	1084	3630	1947	1355

### Sheet: Methylation_RsqAdj
Model	BLCA	BRCA	CESC	COAD	ESCA	HNSC	KIRC	KIRP	LAML	LGG	LIHC	LUAD	LUSC	PAAD	PCPG	PRAD	SARC	SKCM	STAD	TGCT	THCA	THYM	UCEC
logE=f(M)	0.165331838299929	0.161566121967014	0.142073904013539	0.140760564818695	0.184375343509204	0.148247145402734	0.144645248155249	0.173893095239456	0.113748877193837	0.172415337553674	0.163261294845573	0.149812646669096	0.165402660521425	0.24966036723989	0.143310867963551	0.169176751767384	0.17489064600351	0.138344306590919	0.17086377028441	0.385527502562717	0.126036136617914	0.299154417566796	0.134674497100514
logE=f(logM)	0.163399824105947	0.159493568185986	0.139477837921226	0.138713038312709	0.182404715868026	0.145784775840411	0.142691181404079	0.1698858765558	0.111141013327727	0.168401155971343	0.160542953947675	0.147512920933788	0.16250937258928	0.247376083156776	0.139226362445413	0.166429053819687	0.170924493732831	0.135525068889206	0.167883614219042	0.381267084153227	0.123558533147241	0.294299591965795	0.132503752082782
logE=M	0.113611989463286	0.102426332788045	0.0931677516220643	0.0934494643512592	0.133985662417744	0.0966315976350906	0.0832265676511802	0.110272138375169	0.0664315651575862	0.110584690260484	0.11047119983155	0.0953099480120699	0.108734271691588	0.163243983863206	0.0849301476411549	0.11426631527778	0.116013012748607	0.0908693998426265	0.114309041252876	0.328423655056878	0.0747849979676227	0.227780220853282	0.0840828845699496
logE=logM	0.102140114102198	0.0921821965560283	0.0857991651544987	0.082016395150086	0.123844704466582	0.0888194310612568	0.0756120388049979	0.100655320222806	0.059860686794123	0.09997189838839	0.0997680890355688	0.0856837907076463	0.0983789659119193	0.148428576463266	0.0748033691501922	0.101037247150893	0.107819542686328	0.0811130890663841	0.10328665646416	0.298739585712263	0.0654219070644507	0.206787913565696	0.0755385823113974

### Sheet: CNA_RsqAdj
Model	BLCA	BRCA	CESC	COAD	ESCA	HNSC	KIRC	KIRP	LAML	LGG	LIHC	LUAD	LUSC	PAAD	PCPG	PRAD	SARC	SKCM	STAD	TGCT	THCA	THYM	UCEC
logE=g(logC)	0.122547012742793	0.122313617109205	0.126758847563199	0.11056368775903	0.14930943330804	0.112187315535604	0.0629125870554869	0.0899170842310047	0.0490549274958886	0.0864176106933203	0.103996113212639	0.117924683658922	0.154485117606971	0.100517060362448	0.0980409847930938	0.0645900465471782	0.131925468606153	0.106584149190751	0.106897880791772	0.0986021790038282	0.0300419107737758	0.0622777878945486	0.100943089621413
logE=g(C)	0.119396503548015	0.11883635209914	0.123994937110068	0.108118616994026	0.146166110938892	0.109486922087978	0.0619550998940295	0.0888106259712843	0.0488271930539307	0.0857425702236018	0.101846211138747	0.115030074433047	0.150059675300409	0.0995879668268562	0.0972857218701121	0.0639257153848242	0.12726963286902	0.103996129356292	0.104152837113966	0.0973322834412359	0.0298579459250183	0.0606296051939371	0.0983468060880642
logE=logC	0.112977724368702	0.109108826186446	0.116847713921767	0.100848838432335	0.137926091588798	0.102537420857698	0.049176683867594	0.0768451764673918	0.0389790597977867	0.0732768875409747	0.093355787170037	0.107789960618995	0.143441066040446	0.0826488210132321	0.087781142634678	0.0543228551011441	0.118732195338135	0.0978083490857884	0.097412480525709	0.0853181928868765	0.0181066454907408	0.0425590673167297	0.0883144811925851
logE=C	0.08952482444005	0.0855780803300494	0.0943805742628422	0.0854616686925156	0.106892082661761	0.0826328034502921	0.0435552042661569	0.0684550065517796	0.0364139875901823	0.0665156131268054	0.0759251565064167	0.0856283535876056	0.111548396476346	0.0687819554182292	0.0778926757872964	0.0478770187459518	0.0892743381135116	0.0775196855229738	0.0792302006491742	0.0746991505526287	0.0171446463652365	0.0365333424245777	0.0708015676897065

### Sheet: Combined_RsqAdj
Model	BLCA	BRCA	CESC	COAD	ESCA	HNSC	KIRC	KIRP	LAML	LGG	LIHC	LUAD	LUSC	PAAD	PCPG	PRAD	SARC	SKCM	STAD	TGCT	THCA	THYM	UCEC
logE=f(M)+g(logC)	0.278678517957723	0.266705738394117	0.258850479446553	0.239265438093554	0.308523229017382	0.248503598686138	0.198966788340074	0.250364465685445	0.155020623374009	0.24051569869806	0.257781343231357	0.254458641203743	0.295746123404113	0.323277355644852	0.22655714299456	0.230516780455354	0.290733912531249	0.238970056404959	0.266219392668216	0.447578387431899	0.160529008019497	0.334809731857726	0.226934071297002
logE=f(logM)+g(logC)	0.277054125358952	0.265017423949218	0.256967592865419	0.237419880968768	0.306752900857652	0.246447715921958	0.197422373197834	0.246868909161637	0.15230803501117	0.237013715320761	0.255472182972731	0.252487729456753	0.293112742884218	0.321497136690697	0.222872465511222	0.227858783384654	0.28725214604055	0.236415460978213	0.263468067612681	0.443805406766497	0.158182890642634	0.330322892969319	0.224969687790798
logE=f(M)+g(C)	0.276029322831563	0.264036711053576	0.256355750107592	0.237024071651159	0.305349760003825	0.245949842018767	0.198375642487166	0.249439820841794	0.154814713221183	0.239862143602862	0.255829737451907	0.25203068297131	0.291721214627209	0.322586940332806	0.2259491507161	0.230023364778351	0.287283903580612	0.236473719685142	0.26367591578374	0.446572336520987	0.160393670295059	0.334188057427639	0.224722439212946
logE=f(logM)+g(C)	0.27439628063666	0.262337087972004	0.254477543844996	0.235190142621486	0.303532603960496	0.243853398596982	0.196861743270661	0.245909151545048	0.152109281039532	0.236437609507372	0.253504693782082	0.250020437785909	0.289104117878478	0.320800092791531	0.222304627831573	0.227349472279078	0.283800947015341	0.233902916501395	0.260965442547626	0.442790491357509	0.158041751006158	0.329629208121616	0.222753180743092
logE=f(M)+logC	0.268973201313926	0.255147183544924	0.24844490540923	0.229282257334927	0.297620738192096	0.238575989501576	0.186670995208718	0.238870912729676	0.145001428713014	0.22860992734663	0.247141525296619	0.244506643599275	0.284914050905974	0.311684895105523	0.216713778370447	0.219723047254309	0.279154552955122	0.229351503708887	0.256402911676312	0.439579840711354	0.147835481128977	0.322558422035687	0.215990306055207
logE=f(logM)+logC	0.267347765870957	0.253392280269538	0.24651013692292	0.227468641854697	0.295846629566303	0.236434474880515	0.185036528394375	0.235228891905194	0.142356827241139	0.225089298959874	0.244764261337105	0.242466318322562	0.282285138385899	0.309886169718693	0.213008249479443	0.217074672072352	0.275582150366458	0.226817733222008	0.2536486852149	0.435766467319747	0.1454170312291	0.317896480223365	0.213963029093201
logE=f(M)+C	0.248398220708938	0.235885975878162	0.22829935180968	0.215966615050794	0.271096167213249	0.221019702700715	0.182242231592281	0.232014460026724	0.142672904633154	0.22371870156806	0.231846606144441	0.225556114212385	0.258393528697264	0.30054807307539	0.208396220200715	0.214473511147657	0.254640738438165	0.2110780609804	0.240449127156158	0.432096791736819	0.146934384016384	0.319039092991371	0.200291501997053
logE=f(logM)+C	0.246876566261912	0.2343316954491	0.226495857416895	0.214142247023143	0.269428133956279	0.219141229123647	0.180663764624895	0.228408955211334	0.140033122124006	0.220243562986239	0.229565286657196	0.223638332045623	0.255976430010706	0.298945670143605	0.204839443769073	0.211840181908665	0.251176179900394	0.208607923731062	0.237834280749837	0.42830771469334	0.144548991815568	0.314370536099148	0.198395409232658
logE=M+g(logC)	0.232154667214956	0.214608002193242	0.214989560287392	0.19657802525102	0.265589448696736	0.202714073813275	0.141836179197587	0.19208559591874	0.108399741783706	0.184883530874487	0.210120426062333	0.206089478727391	0.248371895812171	0.24598895164914	0.174982305983736	0.179283829209655	0.239397911162651	0.195893918468445	0.215832858259538	0.395634707688419	0.109674302615653	0.269844758845883	0.180920263273025
logE=logM+g(logC)	0.221055217496536	0.204056496831365	0.207691517019651	0.186228782186747	0.254350799003453	0.194768988075995	0.134827258814177	0.183670119867496	0.101732149304088	0.176214705912202	0.1996585399685	0.195854374493911	0.238398994043813	0.231096562647066	0.16575327795294	0.165900645175061	0.232068070606933	0.186329792224182	0.203750737053503	0.368575209724326	0.100427027784928	0.249630002919842	0.172704325154451
logE=M+g(C)	0.22922405824955	0.211671731538178	0.212225827757938	0.194090219652296	0.262222034541389	0.19999308693734	0.141097258143887	0.190992393976248	0.108129189855684	0.184158770130839	0.207993378958202	0.203357971810025	0.244053235422145	0.2450091292065	0.1743464468964	0.178731712044	0.235485869585159	0.193254819697773	0.213082204574305	0.394537296516043	0.109546247960747	0.269149259932789	0.178451835438468
logE=logM+g(C)	0.218136318593735	0.201042814834752	0.204897735950093	0.183692812583408	0.250910102816069	0.191989422821857	0.133938152813999	0.182528334814683	0.101484088503288	0.175488499841397	0.197474036222605	0.193052925887361	0.234039948553722	0.230088142229216	0.165048937786615	0.165282751991133	0.228069969760166	0.183677476299425	0.200950112730716	0.367474451517521	0.10028975264949	0.248952598956889	0.170229184288628
logE=M+logC	0.222550375516084	0.20272089749744	0.204585071376895	0.186639268440766	0.254582128469064	0.192635428046889	0.128475345653083	0.180070177016847	0.0986285363677671	0.172553393679354	0.199360798518663	0.195907391977808	0.23734509190495	0.232474177719232	0.164809560854246	0.168252876885846	0.227477895683402	0.186489314551552	0.205911955031529	0.387185851344719	0.0969499546451568	0.255901773769947	0.169742586004326
logE=logM+logC	0.211302927092561	0.191786513710116	0.197202022221282	0.176050201379108	0.243296267375529	0.184502149571533	0.120962837824743	0.17135247333002	0.091904724856403	0.163578487448414	0.188720128345941	0.185361951488822	0.227066771584241	0.216714650395833	0.15527467556809	0.154594384793062	0.219946854555351	0.176866797199607	0.193632778277953	0.359613083769208	0.0875823335229834	0.2347123803144	0.161240634455845
logE=M+C	0.200718994400371	0.181959043425067	0.183332198987689	0.172399338114601	0.226325620476746	0.174010537991941	0.123562113946321	0.172493391618741	0.0961861320948061	0.166980044284019	0.183054633981393	0.175624320932211	0.208822044505075	0.219825582285889	0.155629204173128	0.162489523157212	0.200755829725067	0.167195958949059	0.188796865172225	0.379111129777101	0.0959789954408905	0.251522593015055	0.153032602444962
logE=logM+C	0.189448192568559	0.170955411600638	0.175972180763384	0.161624421252046	0.215260088320149	0.16582962326816	0.11576041588745	0.163657346893415	0.0894875722453826	0.157841727474412	0.172366938202013	0.165115912234431	0.19840524991225	0.203925981887301	0.145830348817295	0.148791654682443	0.193104670210503	0.157609476072531	0.17663016158247	0.351150891999537	0.0866328299295968	0.230199221931945	0.14447438855245
